# Parsing glomerular and tubular structure variability in high-throughput kidney organoid culture

**DOI:** 10.1101/2025.05.05.652160

**Authors:** Kristiina Uusi-Rauva, Anniina Pirttiniemi, Antti Hassinen, Ras Trokovic, Sanna Lehtonen, Jukka Kallijärvi, Markku Lehto, Vineta Fellman, Per-Henrik Groop

## Abstract

High variability in stem cell research is a well-known limiting phenomenon, with technical variation across experiments and laboratories often surpassing variation caused by genotypic effects of induced pluripotent stem cell (iPSC) lines. Evaluation of kidney organoid protocols and culture conditions across laboratories remains scarce in the literature. We used the original air-medium interface protocol to evaluate kidney organoid success rate and reproducibility with several human iPSC lines, including a novel patient-derived GRACILE syndrome iPSC line. Organoid morphology was assessed with light microscopy and immunofluorescence-stained maturing glomerular and tubular structures. The protocol was further adapted to four microplate-based high-throughput approaches utilizing spheroid culture steps. Quantitative high-content screening analysis of the nephrin-positive podocytes and ECAD-positive tubular cells revealed that the choice of approach and culture conditions were significantly associated with structure development. The culture approach, iPSC line, experimental replication, and initial cell number explained 35-77% of the variability in the logit-transformed proportion of nephrin and ECAD-positive area, when fitted into multiple linear models. Our study highlights the benefits of high-throughput culture and multivariate techniques to better distinguishing sources of technical and biological variation in morphological analysis of organoids. Our microplate-based high-throughput approach is easily adaptable for other laboratories to combat organoid size variability.
