## Supplemental File S1 for "Parsing glomerular and tubular structure variability in high-throughput kidney organoid culture"

### Sheet: Taul1
Supplementary File 1
A pipeline for Opera Phenix high-content screening analysis of iPSC-derived kidney organoids with the Harmony 4.9 software
Analysis Sequence
Input Image	Input
	Flatfield Correction : Basic
	Brightfield Correction
	Stack Processing : Maximum Projection
	Create Global Image
	Min. Global Binning : Dynamic
Filter Image	Input	Method	Output
	Channel : Alexa 488 (global)	Method : Sliding Parabola	Output Image : Sliding Parabola (global)
		Curvature : 1
Filter Image	Input	Method	Output
	Channel : Sliding Parabola (global)	Method : Smoothing	Output Image : Gaussian Smoothed (global)
		Filter : Gaussian
		Width : 3 px
Find Image Region	Input	Method	Output
	Channel : Hoechst 33342 (global)	Method : Common Threshold	Output Population : Image Region (global)
	ROI : Imaged Area (global)	Threshold : 0.4	Output Region : Image Region total
	ROI Region : Imaged Area	Split into Objects
		Area : > 20000 px²
		Fill Holes
Select Region	Input	Method	Output
	Population : Image Region (global)	Method : Resize Region [%]	Output Region : Image Region total Resized
	Region : Image Region total	Outer Border : 53 %
		Outer Population : Imaged Area (global)
		Outer Region : Imaged Area
		Inner Border : 100 %
Calculate Intensity Properties	Input	Method	Output
	Channel : Alexa 488 (global)	Method : Standard	Property Prefix : Intensity Image Region total Resized Alexa 488 (global)
	Population : Image Region (global)	Mean
	Region : Image Region total Resized	Standard Deviation
		Coefficient of Variance
		Sum
Calculate Intensity Properties	Input	Method	Output
	Channel : Alexa 568 (global)	Method : Standard	Property Prefix : Intensity Image Region total Resized Alexa 568 (global)
	Population : Image Region (global)	Mean
	Region : Image Region total Resized	Standard Deviation
		Coefficient of Variance
		Sum
Calculate Intensity Properties	Input	Method	Output
	Channel : Hoechst 33342 (global)	Method : Standard	Property Prefix : Intensity Image Region total Resized Hoechst 33342 (global)
	Population : Image Region (global)	Mean
	Region : Image Region total Resized	Standard Deviation
		Coefficient of Variance
		Sum
Calculate Morphology Properties	Input	Method	Output
	Population : Image Region (global)	Method : Standard	Property Prefix : Image Region total Resized
	Region : Image Region total Resized	Area
		Roundness
		Width
		Length
		Ratio Width to Length
Find Image Region	Input	Method	Output
	Channel : Gaussian Smoothed (global)	Method : Common Threshold	Output Population : Image Region 488
	ROI : Image Region (global)	Threshold : 0.7	Output Region : Image Region
	ROI Region : Image Region total Resized	Split into Objects
		Area : > 1500 px²
		Fill Holes
Calculate Intensity Properties	Input	Method	Output
	Channel : Alexa 488 (global)	Method : Standard	Property Prefix : Intensity Image Region Alexa 488 (global)
	Population : Image Region 488	Mean
	Region : Image Region	Standard Deviation
		Coefficient of Variance
		Sum
Calculate Intensity Properties	Input	Method	Output
	Channel : Alexa 568 (global)	Method : Standard	Property Prefix : Intensity Image Region Alexa 568 (global)
	Population : Image Region 488	Mean
	Region : Image Region	Standard Deviation
		Coefficient of Variance
		Sum
Calculate Morphology Properties	Input	Method	Output
	Population : Image Region 488	Method : Standard	Property Prefix : Image Region 488
	Region : Image Region	Area
		Roundness
		Width
		Length
		Ratio Width to Length
Filter Image	Input	Method	Output
	Channel : Alexa 568 (global)	Method : Sliding Parabola	Output Image : Sliding Parabola (global) 568
		Curvature : 1
Filter Image	Input	Method	Output
	Channel : Sliding Parabola (global) 568	Method : Smoothing	Output Image : Gaussian Smoothed (global) 568
		Filter : Gaussian
		Width : 3 px
Find Image Region	Input	Method	Output
	Channel : Gaussian Smoothed (global) 568	Method : Common Threshold	Output Population : Image Region 568
	ROI : Image Region (global)	Threshold : 0.6	Output Region : Image Region 568
	ROI Region : Image Region total Resized	Split into Objects
		Area : > 1500 px²
		Fill Holes
Calculate Intensity Properties	Input	Method	Output
	Channel : Alexa 568 (global)	Method : Standard	Property Prefix : Intensity Image Region 568 Alexa 568 (global)
	Population : Image Region 568	Mean
	Region : Image Region 568	Standard Deviation
		Coefficient of Variance
		Sum
Calculate Intensity Properties	Input	Method	Output
	Channel : Alexa 488 (global)	Method : Standard	Property Prefix : Intensity Image Region 568 Alexa 488 (global)
	Population : Image Region 568	Mean
	Region : Image Region 568	Standard Deviation
		Coefficient of Variance
		Sum
Calculate Morphology Properties	Input	Method	Output
	Population : Image Region 568	Method : Standard	Property Prefix : Image Region 568
	Region : Image Region 568	Area
		Roundness
		Width
		Length
		Ratio Width to Length
Calculate Properties	Input	Method	Output
	Population : Image Region (global)	Method : By Related Population	Property Suffix : per Object
		Related Population : Image Region 488
		Number of Image Region 488
		Intensity Image Region Alexa 488 (global) Mean
		Intensity Image Region Alexa 488 (global) StdDev
		Intensity Image Region Alexa 488 (global) Sum
		Intensity Image Region Alexa 488 (global) CV [%]
		Intensity Image Region Alexa 568 (global) Mean
		Intensity Image Region Alexa 568 (global) StdDev
		Intensity Image Region Alexa 568 (global) Sum
		Intensity Image Region Alexa 568 (global) CV [%]
		Image Region 488 Area [µm²]
		Image Region 488 Roundness
		Image Region 488 Width [µm]
		Image Region 488 Length [µm]
		Image Region 488 Ratio Width to Length
Calculate Properties	Input	Method	Output
	Population : Image Region (global)	Method : By Related Population	Property Suffix : per Object
		Related Population : Image Region 568
		Number of Image Region 568
		Intensity Image Region 568 Alexa 568 (global) Mean
		Intensity Image Region 568 Alexa 568 (global) StdDev
		Intensity Image Region 568 Alexa 568 (global) Sum
		Intensity Image Region 568 Alexa 568 (global) CV [%]
		Intensity Image Region 568 Alexa 488 (global) Mean
		Intensity Image Region 568 Alexa 488 (global) StdDev
		Intensity Image Region 568 Alexa 488 (global) Sum
		Intensity Image Region 568 Alexa 488 (global) CV [%]
		Image Region 568 Area [µm²]
		Image Region 568 Roundness
		Image Region 568 Width [µm]
		Image Region 568 Length [µm]
		Image Region 568 Ratio Width to Length
Define Results	Results
	Method : List of Outputs
	Population : Image Region 488	Population : Image Region 568	Population : Image Region (global)
	Number of Objects	Number of Objects	Number of Objects
	Intensity Image Region Alexa 488 (global) Mean : Mean	Intensity Image Region 568 Alexa 568 (global) Mean : Mean	Number of Image Region 488- per Object : Mean
	Intensity Image Region Alexa 488 (global) StdDev : Mean	Intensity Image Region 568 Alexa 568 (global) StdDev : Mean	Intensity Image Region Alexa 488 (global) Mean- Mean per Object : Mean
	Intensity Image Region Alexa 488 (global) Sum : Sum	Intensity Image Region 568 Alexa 568 (global) Sum : Sum	Intensity Image Region Alexa 488 (global) StdDev- Mean per Object : Mean
	Intensity Image Region Alexa 568 (global) Mean : Mean	Intensity Image Region 568 Alexa 568 (global) CV [%] : Mean	Intensity Image Region Alexa 488 (global) Sum- Mean per Object : Sum
	Intensity Image Region Alexa 568 (global) StdDev : Mean	Intensity Image Region 568 Alexa 488 (global) Mean : Mean	Intensity Image Region Alexa 488 (global) CV [%]- Sum per Object : Mean
	Intensity Image Region Alexa 568 (global) Sum : Sum	Intensity Image Region 568 Alexa 488 (global) StdDev : Mean	Intensity Image Region Alexa 568 (global) Mean- Mean per Object : Mean
	Image Region 488 Area [µm²] : Mean	Intensity Image Region 568 Alexa 488 (global) Sum : Sum	Intensity Image Region Alexa 568 (global) StdDev- Mean per Object : Mean
	Image Region 488 Roundness : Mean	Intensity Image Region 568 Alexa 488 (global) CV [%] : Mean	Intensity Image Region Alexa 568 (global) Sum- Sum per Object : Sum
	Image Region 488 Width [µm] : Mean	Image Region 568 Area [µm²] : Mean	Intensity Image Region Alexa 568 (global) CV [%]- Mean per Object : Mean
	Image Region 488 Length [µm] : Mean	Image Region 568 Roundness : Mean	Image Region 488 Area [µm²]- Mean per Object : Mean
	Image Region 488 Ratio Width to Length : Mean	Image Region 568 Width [µm] : Mean	Image Region 488 Roundness- Mean per Object : Mean
		Image Region 568 Length [µm] : Mean	Image Region 488 Width [µm]- Mean per Object : Mean
		Image Region 568 Ratio Width to Length : Mean	Image Region 488 Length [µm]- Mean per Object : Mean
			Image Region 488 Ratio Width to Length- Mean per Object : Mean
			Number of Image Region 568- per Object : Mean
			Intensity Image Region 568 Alexa 568 (global) Mean- Mean per Object : Mean
			Intensity Image Region 568 Alexa 568 (global) StdDev- Mean per Object : Mean
			Intensity Image Region 568 Alexa 568 (global) Sum- Sum per Object : Sum
			Intensity Image Region 568 Alexa 568 (global) CV [%]- Mean per Object : Mean
			Intensity Image Region 568 Alexa 488 (global) Mean- Mean per Object : Mean
			Intensity Image Region 568 Alexa 488 (global) StdDev- Mean per Object : Mean
			Intensity Image Region 568 Alexa 488 (global) Sum- Sum per Object : Sum
			Intensity Image Region 568 Alexa 488 (global) CV [%]- Mean per Object : Mean
			Image Region 568 Area [µm²]- Mean per Object : Mean
			Image Region 568 Roundness- Mean per Object : Mean
			Image Region 568 Width [µm]- Mean per Object : Mean
			Image Region 568 Length [µm]- Mean per Object : Mean
			Image Region 568 Ratio Width to Length- Mean per Object : Mean
	Object Results
	Population : Image Region 488 : ALL
	Population : Image Region 568 : ALL
	Population : Image Region (global) : ALL
Acapella version: 5.0.1.124082. Timestamp: 2021-04-29 13:32:51 +0300.
